# A cryptic transactivation domain of EZH2 binds AR and AR’s splice variant promoting oncogene activation and tumorous transformation

**DOI:** 10.1101/2022.08.04.502794

**Authors:** Jun Wang, Kwang-Su Park, Xufen Yu, Weida Gong, H. Shelton Earp, Gang Greg Wang, Jian Jin, Ling Cai

**Affiliations:** Lineberger Comprehensive Cancer Center, University of North Carolina at Chapel Hill School of Medicine, Chapel Hill, NC 27599, USA; Department of Biochemistry and Biophysics, University of North Carolina at Chapel Hill School of Medicine, Chapel Hill, NC 27599, USA; Mount Sinai Center for Therapeutics Discovery, Departments of Pharmacological Sciences and Oncological Sciences, Tisch Cancer Institute, Icahn School of Medicine at Mount Sinai, New York, NY 10029, USA; Department of Pharmacology, University of North Carolina at Chapel Hill School of Medicine, Chapel Hill, NC 27599, USA; Department of Medicine, University of North Carolina at Chapel Hill School of Medicine, Chapel Hill, NC, 27599, USA; Department of Genetics, University of North Carolina at Chapel Hill School of Medicine, Chapel Hill, NC 27599, USA

**Keywords:** EZH2, PRC2, AR, AR-V7, histone modification, prostate cancer, inhibitor, PROTAC

## Abstract

Enhancer of Zeste Homolog 2 (EZH2) and androgen receptor (AR) are crucial chromatin regulators involved in the development and/or progression of prostate tumor, including advanced castration-resistant prostate cancer (CRPC). To sustain prostate tumorigenicity, EZH2 establishes noncanonical biochemical interaction with AR for mediating oncogene activation, in addition to its canonical role as a transcriptional repressor and enzymatic subunit of Polycomb Repressive Complex 2 (PRC2). However, the molecular basis underlying non-canonical activities of EZH2 in prostate cancer remains elusive and therapeutic strategies for targeting EZH2:AR-mediated oncogene activation activities are also lacking. Here, we report that a cryptic transactivation domain of EZH2 (EZH2^TAD^) binds both AR and AR spliced variant 7 (AR-V7, an AR variant enriched in CRPC), mediating assembly and/or recruitment of transactivation-related machineries at genomic sites that lack PRC2 binding. Such noncanonical targets of EZH2:AR/AR-V7:(co)activators are enriched for the clinically-relevant oncogenes. We also show that EZH2^TAD^ is required for the chromatin recruitment of EZH2, for EZH2-mediated oncogene activation, and for CRPC growth in vitro and in vivo. To completely block EZH2’s multifaceted oncogenic activities in prostate cancer, we employed MS177, a recently developed proteolysis targeting chimera (PROTAC) of EZH2. Strikingly, MS177 achieved on-target depletion of both EZH2’s canonical (EZH2:PRC2) and noncanonical (EZH2^TAD^:AR/AR-V7:coactivators) complexes in prostate tumor, eliciting much more potent antitumor effects than the catalytic inhibitors of EZH2. Overall, this study reports previously unappreciated requirements of EZH2^TAD^ for mediating EZH2’s noncanonical (co)activator recruitment and gene-activation functions in prostate tumor and suggests EZH2-targeting PROTACs as potentially attractive therapeutics for the treatment of aggressive prostate tumors that rely on the circuits wired by EZH2 and AR.
