## supplemental Table 1 for "A cryptic transactivation domain of EZH2 binds AR and AR’s splice variant promoting oncogene activation and tumorous transformation"

### Sheet: Sheet1
Supplementary Table 1. RNA-seq identifies differentially expressed genes (DEGs) significantly downregulated in 22Rv1 cells after EZH2 knockdown (KD; n= 2 biological replicate per group).
DEGs are defined with a cut-off of padj less than 0.05 and log2FoldChange no less than 0.32 for transcripts with mean values of at least 10. The Benjamini and Hochberg method was applied for adjusting multiple testing.
GeneID	baseMean	log2FoldChange (shEZH2 vs shEV)	padj (shEZH2 vs shEV)
DYNLT3	1275.43	-2.655	1.9661e-87
SNX2	1434.83	-2.6487	2.4038e-96
EZH2	927.903	-2.5135	7.0508e-67
RP13-259F12.2	4585.24	-2.0243	4.3822e-93
BDH2	183.549	-1.774	1.0335e-14
EFHD2	1060.6	-1.7738	5.9695e-42
ALDH1A1	1682.96	-1.6783	2.9238e-52
PTGES3	9641.42	-1.6207	2.158e-105
AKR1C2	1343.41	-1.6041	4.9915e-41
RAP1GAP	4497.82	-1.5723	1.4755e-75
RPS6KA2	182.563	-1.5321	2.4754e-11
LAMP3	175.68	-1.5041	3.3932e-10
CANX	18787	-1.4983	5.5211e-92
PSKH1	859.404	-1.4874	1.2556e-27
BCAT1	281.827	-1.4771	3.5024e-12
NPM3	2357.38	-1.4743	4.9915e-41
PTBP1	8425.13	-1.4673	2.0321e-86
CD164	5014.5	-1.4632	1.0104e-71
RELN	1161.97	-1.4359	9.7434e-32
FAM198B	171.228	-1.425	9.812e-10
ALB	3837.79	-1.3866	1.5176e-40
TNC	11851.3	-1.3763	1.3903e-86
EFNB2	1132.33	-1.3744	1.675e-26
HMGB3	1756.95	-1.3351	2.9656e-36
CAT	2482.95	-1.3345	2.8362e-45
ITPR3	2348.53	-1.3227	2.9222e-38
TMEM245	1768.42	-1.3153	3.8743e-34
NPY1R	366.884	-1.2993	6.7277e-12
CP	707.948	-1.2975	3.6048e-19
GPD1	100.769	-1.2491	1.1311e-06
SLC16A1	1931.28	-1.2454	1.501e-32
SQLE	1254.1	-1.2451	3.0373e-24
IKBKAP	1176.26	-1.2445	1.5837e-24
CPSF2	2280.85	-1.2412	2.6005e-37
GDF15	3303.53	-1.2297	3.2924e-39
CBL	2220.22	-1.228	3.4183e-31
RNMT	943.464	-1.1863	6.0311e-20
RBM47	2257.99	-1.1754	7.4513e-34
SIPA1L2	727.585	-1.172	1.5297e-15
ASNS	8277.47	-1.1598	3.5803e-52
GALNT18	1023.08	-1.1499	7.3459e-19
B4GALT1	2044.95	-1.1494	1.2787e-29
ATL3	4303.95	-1.139	1.9718e-39
CENPQ	264.219	-1.1383	4.6617e-08
CLDN11	2189.88	-1.1363	3.1839e-31
CDCA7	418.321	-1.1354	3.2204e-10
IGFBP3	10918.3	-1.1352	6.7896e-45
GUCY1A2	5631.08	-1.131	3.9355e-42
H2AFY	5043.24	-1.1237	6.277e-44
GPI	7551.84	-1.1192	2.3618e-38
PCK2	5287.13	-1.1037	5.1982e-39
KIAA1430	1673.12	-1.1033	2.5985e-24
NACC2	773.564	-1.0883	3.0517e-14
MME	361.179	-1.0771	1.2228e-08
FUNDC2	1012.66	-1.073	3.0488e-15
FAM129A	1388.55	-1.0658	1.2871e-20
PBXIP1	1780.01	-1.0657	1.5277e-20
SLC18A2	144.347	-1.0648	1.5792e-05
CCNYL1	426.468	-1.0586	5.3597e-09
RP11-159D12.9	375.777	-1.0563	6.6123e-08
FAXDC2	590.926	-1.0503	5.8797e-11
DERL3	691.487	-1.0484	2.1757e-12
EIF4EBP1	3038.04	-1.0436	1.0299e-31
SREBF2	7663.31	-1.0407	2.3013e-41
PLK2	330.761	-1.0403	5.5015e-07
FAM101B	437.162	-1.0401	1.514e-08
PPM1G	5155.08	-1.0375	1.6935e-29
ARHGEF2	1898.02	-1.0326	3.0373e-24
HIPK3	1564.58	-1.0305	5.2568e-21
AKR1C1	457.01	-1.0272	5.5806e-09
ORAI3	239.121	-1.0226	2.9581e-06
EFTUD2	2407.53	-1.0194	1.105e-24
RP11-517B11.7	130.559	-1.0159	6.4365e-05
GPR137B	369.123	-1.0144	3.9131e-08
CTD-2196E14.9	155.972	-1.0133	4.1739e-05
CHAC1	301.042	-1.0129	3.9804e-07
DHRS2	603.307	-1.0078	7.8071e-11
INHBA	317.461	-1.001	2.9468e-07
AGR2	1027.47	-0.99552	4.9495e-14
TYMS	844.689	-0.99279	7.0337e-13
PHGDH	6282.92	-0.99157	1.0628e-28
RAD51	518.908	-0.99142	1.8513e-09
ATMIN	1749.65	-0.99037	6.3856e-21
HBEGF	237.755	-0.98965	6.0108e-06
ETV5	525.497	-0.98587	1.5819e-09
CAPZA2	3656.76	-0.96954	1.5931e-28
RP11-669N7.2	959.943	-0.96784	6.6413e-14
KCNJ3	446.559	-0.96129	2.97e-07
A2M	306.592	-0.95927	1.5844e-06
SLC7A11	2517.6	-0.95417	2.7792e-24
NCKIPSD	610.784	-0.95356	4.384e-10
MLEC	9643.23	-0.95283	1.6522e-39
JUP	3688.84	-0.95246	5.5169e-28
MAL2	5037.13	-0.95238	2.7656e-34
HMGCS1	2324.85	-0.95219	2.1007e-23
FGF13	906.064	-0.94557	6.0138e-12
MAGEA2B	251.465	-0.9449	1.5058e-05
SMARCA4	4017.63	-0.94001	3.2124e-29
A1CF	174.089	-0.93993	9.2542e-05
TRIB3	4073.05	-0.93625	7.596e-22
EPHA2	1879.91	-0.93351	1.5089e-19
RXRA	941.263	-0.93251	7.0337e-13
DDIT4	1069.33	-0.93049	7.4834e-14
HN1L	2812.87	-0.92383	4.8122e-24
DPP4	308.087	-0.92349	3.9144e-06
RND3	144.272	-0.92006	0.00027895
MSN	228.595	-0.91785	3.0441e-05
SECTM1	600.902	-0.91692	5.652e-09
PDLIM3	114.381	-0.91182	0.00060115
SLC25A40	887.399	-0.90668	6.0138e-12
ANXA5	2195.72	-0.90362	1.6654e-17
MAPKAPK3	2310.13	-0.90246	2.4528e-19
EIF5A2	131.962	-0.90073	0.00052523
SKP2	1243.43	-0.89919	1.1697e-13
MTMR14	632.363	-0.89583	1.0438e-08
PRKD1	309.249	-0.89551	8.8577e-06
CEBPG	3185.96	-0.89318	9.1569e-24
CBLN2	3379.53	-0.89304	1.1514e-24
DSCC1	705.13	-0.88997	8.2733e-10
UPK3A	158.994	-0.88678	0.00045267
ACAA2	196.175	-0.88661	0.0002079
CASP2	690.554	-0.88611	7.2981e-09
SLITRK6	3295.38	-0.88529	7.0848e-24
ITGB1	4595.29	-0.88389	3.3844e-28
SERPINE2	332.45	-0.88017	5.4432e-06
EMD	2096.33	-0.88015	1.596e-17
ZFYVE21	657.137	-0.87849	1.1022e-08
ACAT2	623.786	-0.87694	1.3542e-08
ASS1	363.602	-0.87172	2.5641e-05
JDP2	399.519	-0.87014	1.5421e-06
BLMH	1188.49	-0.869	1.921e-12
TMEM30A	2900.56	-0.86177	2.5117e-20
CDC42EP1	1456.06	-0.85974	8.2839e-15
SFXN2	288.571	-0.85954	3.7053e-05
KLHL7	749.84	-0.85819	3.8207e-09
BAK1	557.274	-0.85742	7.9559e-08
RECQL	714.891	-0.85713	3.6326e-09
PPM1F	558.495	-0.85381	2.6034e-07
MCM10	871.763	-0.85269	1.4401e-10
SS18L2	273.25	-0.85067	6.7151e-05
AMIGO2	233.224	-0.84963	0.00017565
GHR	670.364	-0.8472	9.5225e-09
CNOT7	2660.8	-0.84367	3.1778e-20
DHCR24	4346.2	-0.84329	1.8901e-21
CGN	3563.75	-0.84102	1.0084e-22
FAM69A	105.537	-0.83757	0.0021486
COL5A1	185.017	-0.83755	0.00043072
CDC45	1121.97	-0.83353	1.1095e-11
RRM2	3504.83	-0.82862	1.4626e-20
CAPN5	453.634	-0.82655	8.5339e-06
TMEM231	435.175	-0.82435	8.203e-06
HRK	136.494	-0.82142	0.0017961
MUC13	2048.65	-0.81828	2.1761e-16
PLSCR1	249.771	-0.81798	0.00016393
VIL1	2444.85	-0.81723	1.3755e-17
SV2A	1916.34	-0.8171	1.9851e-13
LGR5	363.836	-0.81554	1.5039e-05
LAMP2	2051.98	-0.81121	3.8084e-16
GNPAT	1793.16	-0.811	4.4566e-15
PAM	458.471	-0.80976	3.4502e-06
CDH2	188.065	-0.80765	0.00069568
TMED8	1434.41	-0.80607	3.1695e-10
TRANK1	503.19	-0.8046	3.0242e-06
MXI1	1599.47	-0.79933	1.2385e-13
CEP55	590.289	-0.79661	1.3041e-06
ATP8B1	760.724	-0.7954	3.2897e-08
AGFG1	1101.81	-0.79515	1.7109e-10
USF2	2736.49	-0.79376	3.2877e-17
LDLRAD4	149.913	-0.7937	0.0020171
TUBB4A	99.5907	-0.79108	0.0045757
TGM2	146.522	-0.79054	0.0022113
MYO19	1134.67	-0.78695	2.5627e-10
ATP6V1G1	1691.41	-0.78637	9.7882e-14
TRIM14	1544.07	-0.7829	1.2148e-12
GSN	290.918	-0.77771	0.00022402
FAM173B	255.932	-0.77735	0.00036345
MBNL1	2131.25	-0.77705	7.3218e-13
SNTB1	544.702	-0.77412	1.5081e-06
PTMAP5	914.464	-0.77154	3.9131e-08
SNAI2	118.253	-0.76912	0.0055939
CRIM1	1261.81	-0.76872	3.2921e-11
OSBPL6	191.001	-0.76718	0.0013276
NLGN1	993.44	-0.76479	1.3945e-08
RAB27A	327.28	-0.76352	0.00019438
HPSE	212.048	-0.76062	0.0010649
DEPDC1B	353.23	-0.76061	0.00017034
RPS6KA3	1053.74	-0.7592	1.0319e-08
ADAM9	3453.43	-0.75833	3.0309e-18
FAM168B	2095.1	-0.75688	2.0307e-13
RYK	1340.46	-0.75463	7.6289e-11
FREM2	266.999	-0.75299	0.00052855
GRM8	758.967	-0.74912	1.1146e-07
FAM213B	887.903	-0.74891	2.349e-08
SPATA13	1941.87	-0.74465	4.9378e-13
MSMO1	2442.85	-0.74459	1.6186e-14
S100A10	2605.18	-0.74454	2.1695e-13
XXYLT1	491.926	-0.74435	1.0192e-05
CHMP1B	1124.77	-0.74432	1.7859e-08
SLC1A4	1132.84	-0.74429	4.7705e-08
SMPDL3A	2717.29	-0.74408	2.8171e-16
C1orf106	513.106	-0.74335	9.4191e-06
STC2	916.276	-0.74312	3.9042e-07
FAM111B	4875.81	-0.74117	3.9314e-15
CRLF1	362.503	-0.73899	0.00019097
TK1	1940.74	-0.73859	7.4373e-09
JAKMIP2	188.585	-0.73732	0.0022664
ANO10	246.113	-0.7362	0.0010308
DFNA5	86.0319	-0.73608	0.010336
NAPB	795.282	-0.73515	3.9399e-07
BICC1	100.645	-0.73129	0.011602
CDC6	1361.71	-0.73049	5.2807e-10
AC010091.1	197.756	-0.73009	0.0022585
PTAR1	1613.83	-0.72845	2.464e-10
ASB9	1129.97	-0.72845	2.2982e-09
PRSS41	288.898	-0.72747	0.00047762
AMMECR1	667.986	-0.7266	2.038e-06
P2RY1	318.913	-0.72624	0.0003296
PGK1	7118.53	-0.72315	1.9258e-17
IDI1	1646.97	-0.72273	9.7726e-11
APPL1	2554.52	-0.72186	3.3668e-14
PLA2G4A	243.536	-0.71948	0.0013018
KLF13	539.81	-0.71878	1.9347e-05
EGFR	1499.93	-0.71872	1.0319e-09
CLIC4	4571.2	-0.71232	5.8594e-18
NEGR1	812.461	-0.71136	5.2701e-07
SARS	6344.2	-0.71135	1.9379e-20
TMPRSS2	1389.44	-0.71033	3.0351e-10
FBLN1	286.44	-0.7084	0.001033
TRIM36	2762.82	-0.7067	5.4781e-14
NMRK1	386.592	-0.70554	0.00014675
PRUNE	1039.05	-0.70455	3.3185e-08
NUPR1	6197.71	-0.7037	1.8267e-20
PDZD8	1188.18	-0.70358	1.2056e-08
PPAPDC2	681.094	-0.70333	3.1132e-06
CXorf57	208.496	-0.70184	0.0030903
PCED1B	197.402	-0.70143	0.0035369
UBBP4	204.849	-0.70053	0.0044252
ARL6IP1	2959.42	-0.70038	1.0312e-13
VPS37B	506.78	-0.69956	3.0641e-05
DPYD	178.299	-0.69856	0.0047316
FAM134A	2366.79	-0.69689	5.8797e-11
SRPRB	1962.32	-0.69674	2.1847e-11
PSAT1	6729.47	-0.69586	7.5739e-20
SUCLG2	2337.32	-0.6955	3.033e-11
NIPA2	1219.28	-0.69347	3.0729e-08
FN1	2595.57	-0.68958	4.9462e-13
PDCD5	1286.38	-0.68921	2.7763e-09
TUBB2B	611.792	-0.68829	1.9268e-05
LIF	65.4772	-0.68735	0.019497
PCNP	3535.27	-0.68424	4.7924e-14
RP11-38P22.2	146.688	-0.68315	0.010563
PTMA	40642.2	-0.68149	1.0624e-22
UPP1	125.636	-0.68131	0.014587
VAMP3	876.369	-0.68028	4.9777e-07
HBE1	88.8016	-0.67945	0.020265
DDC	182.906	-0.67474	0.0088443
SLC25A30	537.153	-0.6745	4.8476e-05
CENPW	414.116	-0.67427	0.00023743
TEX19	123.563	-0.67347	0.015255
HLA-DMB	133.216	-0.67335	0.012861
LINC00669	80.2627	-0.67314	0.022962
ELMO1	301.321	-0.67311	0.0016787
MOCOS	601.147	-0.67242	1.8042e-05
MTHFD2	4554.48	-0.67232	4.8343e-14
WDFY1	888.54	-0.67207	5.3312e-07
SLC1A5	7957.43	-0.6703	2.0035e-12
FBXL17	948.586	-0.66995	3.9058e-07
FADS1	3553.05	-0.66873	4.7902e-15
TMEM97	1513.83	-0.6687	1.8483e-08
ACSS1	158.441	-0.66814	0.011027
LCP1	249.049	-0.66791	0.0031339
TMEM144	506.963	-0.6678	0.00015119
ANG	284.168	-0.66763	0.00197
PDE8B	88.8281	-0.66738	0.022851
GINS2	986.643	-0.66699	1.6436e-06
RTN4RL2	320.735	-0.66551	0.0011589
RPS3AP5	98.7927	-0.66495	0.02404
ANTXR1	675.11	-0.66456	9.1626e-06
TSLP	104.54	-0.66448	0.021565
GPAT2	964.572	-0.66409	1.4795e-06
TMED1	157.617	-0.66239	0.010872
RASSF3	1563.56	-0.66232	1.0215e-09
SETD8	1668.01	-0.66167	7.2981e-09
PDIA3	9729.78	-0.66123	5.0089e-18
DCTN5	1222.68	-0.65874	4.8067e-08
HSPA9	16501.5	-0.65847	5.6768e-22
FANCC	664.734	-0.65696	1.7698e-05
MFAP3L	70.738	-0.65667	0.028271
ALDH1L2	3798.24	-0.65656	5.4601e-13
YARS	4925.99	-0.65331	2.0926e-14
ORC1	345.076	-0.65324	0.00095785
LMBRD2	859.554	-0.65292	2.1542e-06
MINPP1	666.593	-0.65174	2.6356e-05
CNN2	774.782	-0.64993	2.4653e-05
ARHGAP31	186.432	-0.64902	0.012489
RGS5	212.948	-0.648	0.0067638
YPEL5	846.5	-0.64796	3.5457e-06
VASH2	182.044	-0.64611	0.0098021
MANF	6587.49	-0.64431	1.0465e-16
UNC5C	239.829	-0.6439	0.0047157
ELF2	904.815	-0.6433	3.6169e-06
CYSTM1	747.627	-0.64286	1.138e-05
FAM118A	711.938	-0.64205	2.7395e-05
CBS	3923.35	-0.64119	1.2725e-14
METTL1	679.675	-0.64105	2.0521e-05
PSPH	1428.04	-0.63958	1.721e-08
CEBPB	2329.76	-0.63774	6.5602e-10
SH3BGR	178.187	-0.63733	0.011751
HAX1	4611.28	-0.63726	2.0009e-11
LARP6	373.033	-0.63679	0.0013048
IMPA2	616.414	-0.63638	4.1409e-05
NEBL	806.997	-0.63602	7.8626e-06
CENPM	658.435	-0.63542	3.2302e-05
EYA3	700.2	-0.63375	5.2848e-05
BRMS1L	151.242	-0.63132	0.017852
TMEM2	691.785	-0.63127	5.8485e-05
OAF	286.011	-0.63113	0.0033862
C9orf135	358.635	-0.62993	0.0016164
SLC1A3	399.432	-0.62744	0.00079899
TEAD2	986.813	-0.62727	1.2158e-06
CBR1	526.081	-0.62699	0.00027572
C5	800.317	-0.62616	7.8626e-06
ADRA2A	237.45	-0.62535	0.0067827
MFSD1	1054.53	-0.62486	1.2378e-06
SLC1A1	518.957	-0.62425	0.0002746
PDIA4	11878.6	-0.62299	1.3961e-18
ETV4	475.089	-0.62146	0.00038842
OSBP	3752.31	-0.62138	7.0337e-13
IQGAP1	2625.73	-0.61741	4.5525e-11
LONP1	6201.25	-0.61713	7.1659e-16
MIB1	1251.53	-0.61655	1.5844e-06
SOSTDC1	70.8021	-0.61599	0.042687
ZNF330	980.131	-0.61431	9.9339e-06
PAPSS2	172.568	-0.61338	0.018302
ENDOD1	799.948	-0.61296	2.1568e-05
GPT2	2907.49	-0.61226	1.3874e-11
LOX	72.3825	-0.61203	0.04368
GABARAPL2	1958.35	-0.61148	1.5819e-09
STK39	1882.09	-0.61127	5.7463e-09
MGLL	201.613	-0.60955	0.013364
DGKE	208.876	-0.60902	0.024078
WDR76	736.222	-0.60667	3.2715e-05
INHBB	881.656	-0.60627	7.8626e-06
CTSL2	74.7875	-0.60567	0.047119
PYCR1	3830.93	-0.60503	5.0094e-11
KLHL36	697.245	-0.60442	0.00012093
VCX3B	198.501	-0.60333	0.017849
CNTN4	161.779	-0.60299	0.028078
CREG1	1803.41	-0.60255	2.8109e-08
TTPAL	254.667	-0.59889	0.0079103
TUBA4A	861.579	-0.59785	1.2794e-05
TMEM194B	171.608	-0.59779	0.021429
UNC45A	1981.95	-0.5975	5.9757e-08
MCM5	2733.06	-0.59744	5.1045e-09
FAM131C	219.451	-0.5972	0.012724
SLFN5	115.773	-0.59509	0.040574
MAPRE2	589.706	-0.59481	0.00041147
TPM1	1167.04	-0.59355	2.2257e-05
COL14A1	347.149	-0.59222	0.0033548
E2F8	191.622	-0.59142	0.019595
HERPUD1	2939.47	-0.59125	7.5077e-11
UGT2B15	895.178	-0.59015	1.3789e-05
PLAGL2	507.958	-0.59012	0.0010893
CACNA1D	285.733	-0.58802	0.0072851
CA5B	113.861	-0.58773	0.041197
SYK	572.102	-0.58657	0.00051325
CMTM6	1829.65	-0.58642	3.2395e-07
MCM4	5012.33	-0.58625	1.4928e-13
EPT1	2840.26	-0.58561	2.2518e-10
SLC7A1	4612.25	-0.58529	1.6327e-12
ANO6	1618.07	-0.58497	6.6561e-08
NANP	451.095	-0.58497	0.0012392
MDFIC	770.11	-0.5833	0.00018494
MKX	167.194	-0.58321	0.027278
EXOSC8	707.053	-0.58277	0.00010511
TTC39B	129.52	-0.58232	0.041314
CSNK2A2	1593.85	-0.58217	9.8395e-08
HMGCR	2408.5	-0.58179	3.6236e-09
EI24	2553.58	-0.58082	2.162e-09
KIF21B	143.828	-0.58069	0.034287
SLC19A1	750.483	-0.58037	0.00017697
SLC44A1	2078.98	-0.58023	2.3168e-08
GRB10	1134.37	-0.57995	5.7915e-06
HSPA5	21907.4	-0.57919	2.0446e-14
PNMA2	588.574	-0.57843	0.00041097
APBA1	136.505	-0.57829	0.038205
ATOH8	132.433	-0.57758	0.042956
MEA1	1243.73	-0.57486	4.9584e-06
HSDL2	1361.97	-0.57404	1.1937e-06
CCDC25	1720.38	-0.57349	7.5915e-08
PRSS21	1403.38	-0.57319	1.6642e-06
TARS	4183.9	-0.57267	3.9894e-12
DUSP7	581.514	-0.57264	0.00057858
CCDC28A	337.801	-0.57251	0.0050644
EBP	1814.43	-0.57117	1.3429e-06
SPTLC2	1265.22	-0.57074	5.8525e-06
NAALADL2	426.946	-0.57005	0.0023984
C1orf112	255.412	-0.56994	0.014119
NARS	5710.22	-0.56979	1.8844e-13
EOGT	153.582	-0.56951	0.037244
CAMK2G	603.762	-0.56934	0.00040322
TMEM159	235.211	-0.56871	0.015396
ALG10B	398.586	-0.56817	0.0030847
SNX15	326.188	-0.56747	0.0063417
TMEM47	414.203	-0.56741	0.0047245
ATF5	1477.12	-0.56736	1.1464e-06
SLC20A1	666.056	-0.5668	0.00068141
PBLD	533.044	-0.56615	0.00127
SLC6A9	579.076	-0.56603	0.00070663
NEK11	322.561	-0.56536	0.008821
CHST11	182.221	-0.56483	0.027361
MBOAT2	725.824	-0.56473	0.00013853
ESRP1	3427.29	-0.56183	2.47e-10
ME1	172.493	-0.56167	0.032499
CDK6	1141.97	-0.56133	8.0629e-06
MGME1	734.807	-0.56106	0.00020308
RTTN	298.867	-0.56098	0.010756
BIRC5	575.022	-0.56061	0.0012277
UFD1L	1626.74	-0.55717	1.5237e-06
HSD17B7	301.305	-0.55695	0.0098457
DHFR	3051.12	-0.55633	1.0578e-09
TUFT1	1036.39	-0.5561	3.4e-05
VBP1	1372.09	-0.55597	2.1434e-06
ARL5A	575.451	-0.55575	0.0012207
C1orf85	943.128	-0.5546	6.4618e-05
CXCL16	1028.91	-0.55394	4.182e-05
INSIG2	155.415	-0.55334	0.043901
RAD23B	6211.76	-0.55238	5.8068e-12
RP11-206M11.7	434.912	-0.55072	0.0030643
MAOA	9824.1	-0.55039	9.3309e-12
FUNDC1	230.278	-0.54977	0.021168
IL17RB	490.307	-0.54827	0.00175
CLCN5	349.694	-0.54776	0.0077767
GSG2	319.862	-0.54701	0.010166
CKS1B	2873.14	-0.54564	1.0703e-07
RP11-122G18.5	256.515	-0.54527	0.018302
ANP32E	3984.61	-0.54391	2.0354e-10
ACSM3	724.131	-0.54381	0.00036354
GNAI3	2029.6	-0.54197	1.0779e-06
LIMCH1	6326.81	-0.54068	2.8196e-08
ABTB1	312.892	-0.53988	0.011953
FTH1	7306.74	-0.53966	5.9691e-12
MYO1A	254.968	-0.5389	0.022245
PGAP3	295.702	-0.53844	0.013161
ABHD14B	1096.05	-0.5384	2.7322e-05
MIS18A	896.393	-0.53757	7.7107e-05
PRIM1	656.768	-0.53748	0.000558
DHCR7	2819.84	-0.53612	2.4137e-07
WARS	2195.37	-0.53494	6.2017e-07
UMPS	1123.69	-0.53292	3.5072e-05
CNIH4	1732.1	-0.5327	1.5507e-06
BEX2	1391.5	-0.53195	5.3835e-06
C1orf192	512.71	-0.53103	0.00218
TMEM167A	1380.85	-0.53066	1.3038e-05
GNG4	991.486	-0.5305	0.00022146
SLIT2	201.805	-0.5299	0.040574
SHMT1	1186.43	-0.52898	3.9108e-05
MCM2	4961.53	-0.52876	8.2514e-09
NUFIP2	4009.08	-0.52835	4.8802e-08
DNAJC1	1095.99	-0.52803	3.3008e-05
RFC4	808.138	-0.527	0.00025734
ERVMER34-1	186.458	-0.52675	0.040812
RHOD	339.141	-0.52612	0.011836
YOD1	787.304	-0.52564	0.00051662
MTHFD1L	925.92	-0.52526	0.00011678
SEPN1	2001.21	-0.52398	3.9172e-07
BRCA1	1344.49	-0.52161	0.00015384
RP11-379H18.1	651.962	-0.52107	0.00091455
SERPINB1	1770.24	-0.52072	3.9409e-06
CDKN3	550.128	-0.51975	0.0019603
RAD18	666.624	-0.5193	0.0023401
FDFT1	8691.21	-0.51866	2.5154e-10
CYB5R1	1295.46	-0.51839	3.1549e-05
SMCO4	1048.47	-0.51834	0.00010511
PALLD	187.535	-0.51817	0.044879
TPRG1L	1413.14	-0.51798	3.3196e-05
RNF187	9697.7	-0.51708	2.2453e-11
ECT2	2041.32	-0.51578	6.1047e-07
CENPN	1061.96	-0.5157	9.9654e-05
RAP2A	1012.78	-0.51547	0.00021371
CCNB2	1389.1	-0.51531	9.7814e-06
GNG12	1453.77	-0.51366	6.2473e-06
B4GALNT1	253.945	-0.51273	0.028271
ALAD	636.401	-0.51271	0.0011692
CHD1L	1438.96	-0.51246	7.0088e-06
RPL39L	648.872	-0.51245	0.0011535
RP11-671C19.1	841.849	-0.51225	0.00028785
CAMK2D	4767.54	-0.51222	4.7345e-10
BAG6	5267.55	-0.51157	1.868e-09
B4GALT4	379.901	-0.51119	0.0097506
BORA	210.773	-0.51099	0.040462
C11orf92	1418	-0.51052	3.5251e-05
BLM	351.44	-0.51047	0.014873
HSP90B1	39562.2	-0.50985	1.0552e-14
DHRS3	585.104	-0.50973	0.0020847
MTSS1	431.263	-0.50866	0.0096503
CDK4	4017.13	-0.50837	1.4028e-06
RHBDD1	1300.12	-0.50711	2.5017e-05
SOD2	4188.03	-0.50706	6.4163e-09
AKTIP	239.524	-0.50701	0.035907
UGDH	4382.57	-0.50656	1.0993e-09
BPNT1	1504.29	-0.5055	1.5039e-05
CTNNAL1	1215.91	-0.50536	5.2469e-05
RNASEH2A	1559.61	-0.50341	7.1707e-05
CRYZ	681.662	-0.50276	0.0011692
ALDH7A1	1258.78	-0.50174	4.0662e-05
GARS	5491.14	-0.50082	3.4205e-10
FOXM1	1704.19	-0.50033	4.6347e-06
APOE	475.288	-0.50018	0.009137
MCMBP	2520.31	-0.49975	1.1829e-06
ZBTB21	441.137	-0.49974	0.0079292
MFGE8	232.908	-0.49949	0.038457
ZNF436	217.78	-0.49781	0.043162
UACA	467.005	-0.49741	0.0072574
IARS	7496.85	-0.49716	7.0024e-11
AGPAT5	2395.84	-0.49713	1.8308e-06
NUPL1	1906.57	-0.49492	8.7747e-06
LDOC1L	1420.81	-0.49479	5.1693e-05
MED28	1266.12	-0.49387	6.3012e-05
GINS4	320.98	-0.4932	0.025833
HSPA13	1644.09	-0.49231	2.3836e-05
EIF2D	1748.82	-0.49219	1.8944e-05
CHRNE	415.354	-0.49164	0.013679
SLC31A1	1897.66	-0.49069	2.6614e-06
E2F1	1917.22	-0.49042	6.0052e-06
MDC1	2016.59	-0.48926	6.0921e-06
CXorf56	421.7	-0.48879	0.016475
IRF2BP2	2631.7	-0.48871	3.9e-07
PFDN4	385.617	-0.48817	0.016572
KCTD3	3237.95	-0.48707	1.0728e-07
CCNC	1113.3	-0.48671	0.00018248
FBL	8741.2	-0.48578	5.633e-07
CAST	1895.28	-0.48568	2.6018e-05
LAD1	1777.09	-0.48491	7.5169e-06
GNAI1	358.951	-0.48489	0.017972
TCF12	1126.79	-0.48434	0.00030869
KIAA0101	1170.4	-0.48428	0.00010735
SERP1	4467.61	-0.4838	2.8057e-08
EPRS	12466.4	-0.48357	4.6966e-11
ABLIM1	2258.2	-0.48357	1.4198e-06
CFD	667.391	-0.48261	0.0022915
CCBL2	289.086	-0.48234	0.031389
HMGCL	1536	-0.48181	4.2641e-05
PCYOX1	1065.97	-0.48161	0.00037446
FERMT1	643.981	-0.48156	0.003722
RMND1	312.211	-0.48146	0.027762
CYB561	3463.63	-0.48064	4.1126e-08
LEPRE1	244.506	-0.48032	0.049885
CLDN7	6760.06	-0.48017	7.9559e-08
ODF2	833.953	-0.47928	0.00087048
GAS2L1	840.945	-0.47905	0.0010211
KLHL42	1233.84	-0.47873	0.00010881
HYOU1	7152.62	-0.47866	3.501e-10
SLC5A5	290.023	-0.47783	0.032857
AHCYL1	3751.02	-0.4778	3.2601e-08
FAM168A	1200.18	-0.4778	0.00022722
JPH1	688.684	-0.47715	0.002653
PRPS2	1685.21	-0.47698	3.947e-05
NUDT15	308.874	-0.47691	0.034991
NTPCR	1347.05	-0.47684	0.00077613
SLC25A1	4941.33	-0.47654	1.73e-07
CEPT1	675.501	-0.47631	0.0023408
TAF12	439.39	-0.47596	0.012263
DEPTOR	337.941	-0.47593	0.024531
KDM4A	1090.43	-0.47586	0.00030705
AP3S2	384.83	-0.4754	0.020295
CENPV	591.136	-0.47412	0.0055213
LINC00665	1279.54	-0.47399	9.4375e-05
LAP3	2171.62	-0.47384	2.3739e-06
RAD51AP1	630.154	-0.47344	0.0035786
SMAD7	1011.42	-0.47329	0.00034412
SNHG6	1884.01	-0.47272	0.00010037
TXNRD1	5615.45	-0.47265	3.1692e-09
MARK1	324.322	-0.47252	0.043711
SKA3	499.58	-0.47233	0.0083713
CCDC111	369.68	-0.4722	0.024624
SMC2	1829.06	-0.47173	7.0716e-05
HMGN5	890.728	-0.4716	0.0082532
KHNYN	712.897	-0.47144	0.0034889
CPOX	906.068	-0.47137	0.00069258
CMSS1	769.108	-0.46908	0.0020378
PHC2	1576.09	-0.46881	2.7395e-05
CDT1	2850.81	-0.46744	1.0237e-06
CAB39	1255.37	-0.46724	0.00012326
PEPD	747	-0.46708	0.0020075
RFC3	989.41	-0.46649	0.00056493
THAP7	643.227	-0.46637	0.0057385
CDK2	1377.95	-0.4653	0.00013221
GPRC5A	431.864	-0.46525	0.017059
NPAS1	260.207	-0.46507	0.04683
METTL21A	304.519	-0.4646	0.041314
ECHDC1	412.766	-0.46441	0.017501
KIF18A	337.919	-0.46421	0.034135
RP2	483.462	-0.46408	0.014224
MCM7	10519.4	-0.46337	4.2936e-08
MYH9	9164.51	-0.46326	4.4521e-10
UHRF1	1038.46	-0.46306	0.00074206
MVD	1275.22	-0.463	0.00022211
DTYMK	1541.04	-0.46292	0.00055534
UBE3B	1608.02	-0.46276	4.1779e-05
ITGB3BP	319.636	-0.46221	0.033185
RNF141	977.127	-0.46217	0.00063355
SLC39A3	613.78	-0.46174	0.0063543
KLHL24	951.141	-0.46124	0.00073498
NAT8L	1143.22	-0.46104	0.0002664
SRP9	6755.45	-0.46037	2.9783e-09
ETS2	897.079	-0.4601	0.0011829
ZNF385B	1298.27	-0.45937	0.00016509
ACLY	8978.67	-0.45924	7.195e-09
NSF	866.389	-0.4591	0.0012295
FANCD2	735.766	-0.4591	0.0028959
C1orf174	548.468	-0.45878	0.010706
PPIF	3018.29	-0.45845	2.6595e-06
RABL3	1024.17	-0.4581	0.00057496
OTUD4	855.958	-0.45745	0.0040364
2022-09-11	2994.5	-0.45631	9.1407e-07
ATP1B3	1817.65	-0.45603	3.2308e-05
DDIT3	652.46	-0.45597	0.0086691
MID1IP1	3345.71	-0.45555	1.1026e-06
WWTR1	356.745	-0.45521	0.048671
DTL	1562.37	-0.45471	7.3133e-05
BMF	907.311	-0.45451	0.0010834
PRDX5	4813.04	-0.45446	4.32e-06
EPHA7	1168.66	-0.45417	0.00031907
HNF4G	498.026	-0.45414	0.01516
NUTF2	921.738	-0.45335	0.0016538
BEX5	380.819	-0.45278	0.037192
SSR3	4013.37	-0.45152	5.4119e-07
CCNY	1866.17	-0.45152	5.2202e-05
CDK2AP2	2144.06	-0.45132	0.0001343
TCOF1	1871.71	-0.45021	0.00027515
ECE2	576.7	-0.44978	0.0192
RIMS3	1795.66	-0.44939	0.000214
TMCO3	1072.36	-0.44914	0.00059565
RYBP	834.857	-0.4486	0.0034207
GPD1L	1172.13	-0.44846	0.00035752
MLF1IP	940.852	-0.44736	0.0019212
RBL1	328.92	-0.44688	0.038737
AEN	1130.34	-0.44659	0.00056967
TUBB6	948.699	-0.44655	0.0022677
LY6E	510.016	-0.44607	0.01518
UNC93B1	689.982	-0.44595	0.0083713
BOLA3	1315.86	-0.44554	0.00051627
GGH	822.528	-0.44481	0.0025857
RP11-673C5.1	535.836	-0.44385	0.011345
SH3KBP1	351.552	-0.44383	0.03817
SLC38A1	6094.32	-0.44338	1.5369e-07
PDXK	2069.58	-0.44297	4.2641e-05
TNFRSF12A	496.517	-0.44284	0.016021
BRIP1	477.306	-0.44254	0.017099
TRIM23	513.305	-0.44104	0.017209
ACOT7	918.991	-0.44053	0.0035233
DHX36	3064.05	-0.44041	7.2151e-06
DIAPH3	961.844	-0.44026	0.0013304
WFS1	313.679	-0.43967	0.045535
PAFAH2	955.127	-0.43944	0.0013504
E2F2	1041.12	-0.43927	0.00089799
GCLM	422.874	-0.43926	0.025908
EMP2	359.497	-0.43902	0.036566
SUPT16H	5397.46	-0.43854	1.4564e-07
SEL1L	3644.86	-0.43851	7.8501e-07
SPRY2	373.436	-0.43827	0.032213
RAB22A	1004.74	-0.43739	0.0016622
COL5A2	360.648	-0.43735	0.036361
ST3GAL1	5812.81	-0.43693	7.8626e-08
CCNB1IP1	2808.31	-0.43587	7.9351e-05
TUBA1C	2205	-0.43572	0.00026056
GHITM	9516.66	-0.43558	2.0177e-08
SLC23A2	453.97	-0.43558	0.03204
MAD2L1	1572.24	-0.43479	0.00032283
LMNB2	7372	-0.43467	9.9785e-08
CHML	682.866	-0.43459	0.0070406
DEPDC1	1184.7	-0.43443	0.0012665
SYT4	14876.2	-0.43388	3.491e-08
HACL1	407.087	-0.43271	0.034749
SAC3D1	574.916	-0.43229	0.021235
C6orf211	502.403	-0.43192	0.02663
ENOPH1	2209.84	-0.43085	2.491e-05
DOCK1	744.166	-0.42979	0.0050633
APIP	431.605	-0.42965	0.038005
ZCCHC7	562.16	-0.42931	0.014105
RLIM	1814.93	-0.42914	7.3485e-05
TMEM48	1802.85	-0.4291	0.00015172
ESCO2	755.806	-0.42901	0.0055627
RMDN1	906.614	-0.42883	0.002816
ELP6	921.738	-0.42801	0.004136
E2F3	505.526	-0.42783	0.018364
SPATS2L	961.287	-0.42767	0.0021321
PCNA	3929.28	-0.42765	7.7733e-07
EIF4E	1485.12	-0.42705	0.0008038
AARS	10639.1	-0.42651	9.9785e-08
TCEA1	3543.45	-0.42639	4.3229e-06
2022-03-05	1072	-0.42634	0.0011839
PRC1	2069.42	-0.4263	4.508e-05
RPF2	1324.84	-0.42593	0.00042558
TUBB	21790.9	-0.42375	1.2581e-07
SLBP	2943.17	-0.42367	7.8626e-06
PROCR	477.441	-0.42262	0.028166
YWHAH	1878.43	-0.42216	9.8423e-05
MCM3	2000.36	-0.42202	6.002e-05
WDR41	582.5	-0.42195	0.013231
SLC48A1	653.715	-0.42158	0.014072
MGST1	2327.44	-0.42123	3.1368e-05
GPC6	1328.51	-0.42022	0.00060504
ATF4	15537	-0.41996	1.091e-08
BLVRB	1839.94	-0.41982	0.0002746
SEPHS1	1491.18	-0.41976	0.00032548
EIF3B	7609.12	-0.41946	2.7514e-06
ICAM3	603.559	-0.4193	0.018302
CHKA	372.498	-0.41923	0.048766
GTF3C6	2234.94	-0.41896	9.7894e-05
UCHL5	2161.74	-0.41893	7.9941e-05
GTDC2	493.223	-0.41877	0.041016
MPP5	896.323	-0.41823	0.0045953
LSM3	1833.5	-0.41795	0.00027572
FAM120B	533.521	-0.41756	0.022439
KDSR	1304.77	-0.41731	0.0011135
USP48	1293.74	-0.41669	0.00081429
KIAA1671	1357.49	-0.41638	0.000558
FTSJ1	740.45	-0.41508	0.018173
LBR	2157.36	-0.41478	0.00014401
STAT2	776.339	-0.41424	0.0088523
RAD21	5542.92	-0.414	3.979e-07
ARPC5L	1134.92	-0.41385	0.001665
IFITM3	893.014	-0.41377	0.0040131
PIR	429.561	-0.4137	0.039089
MMP16	601.2	-0.41358	0.017659
RP11-423H2.1	586.191	-0.41292	0.017099
GINS1	1038.73	-0.4122	0.0021599
METAP1	1503.81	-0.41192	0.0005278
NCAPG	837.795	-0.41162	0.0063965
DCLRE1B	464.74	-0.4115	0.035024
UBXN2B	1093.62	-0.41106	0.0025242
JAGN1	1243.47	-0.4101	0.0027476
TRNP1	1225.66	-0.40991	0.0011358
NRN1	1077.89	-0.40962	0.0022708
MMS22L	707.583	-0.40907	0.012012
C9orf64	1089.14	-0.40905	0.0045155
OCIAD2	670.258	-0.40892	0.020813
FEN1	1917.75	-0.40823	0.00045919
VMA21	833.894	-0.40821	0.0066772
ATF6	1826.42	-0.40792	0.00024899
CARS	1612.18	-0.40785	0.00043848
CCNB1	2725.47	-0.40762	7.0047e-05
RFC2	2359.57	-0.40756	0.00027881
MYBL2	1098.8	-0.40749	0.0025747
CKAP2L	605.272	-0.40705	0.022108
RSU1	1057.07	-0.40648	0.0038155
ILF2	7947.74	-0.40461	7.1026e-07
MPV17	701.814	-0.40448	0.010889
PITPNA	3017.52	-0.40423	2.1028e-05
TSPAN13	795.684	-0.40326	0.0089525
SFXN4	722.643	-0.4026	0.013479
GABRB3	1148.49	-0.40258	0.0028533
RCC1	2571.01	-0.40235	7.407e-05
METTL14	549.834	-0.40211	0.027813
SETD3	1585.26	-0.40152	0.0012104
RBCK1	2290.88	-0.40145	9.9014e-05
ACN9	440.429	-0.40111	0.041314
SDF2L1	2056.68	-0.40105	0.0012688
GBE1	691.191	-0.40072	0.015184
KIF4A	797.247	-0.4007	0.0089089
HOXB-AS5	578.74	-0.4007	0.025765
RRAS2	696.892	-0.40053	0.01228
PRKAG1	1733.31	-0.40047	0.0006309
OTUD6B	490.8	-0.40001	0.035582
EEF1D	4560.65	-0.39994	0.00028785
UNC13A	2916.84	-0.39954	0.00063525
IMPDH2	14548.5	-0.39887	7.8626e-06
CASK	1162.09	-0.39862	0.0019477
EEF1B2	12122.3	-0.39829	1.3394e-05
TMED10	6297.8	-0.39795	2.0861e-06
ADM2	2086.74	-0.39743	0.00047095
TUBA1B	4970.25	-0.39707	0.00067906
TVP23B	663.87	-0.39602	0.027851
ADRM1	890.887	-0.39478	0.0083215
LYAR	884.355	-0.39462	0.0082522
STAG1	1162.11	-0.39452	0.0026458
FRS2	939.329	-0.39382	0.0053068
KCTD5	1138.81	-0.39319	0.0040305
CHST3	660.517	-0.39304	0.022368
PNPLA8	866.668	-0.3921	0.0098021
ETV1	732.835	-0.39196	0.020504
DCLRE1A	604.816	-0.39172	0.024797
MYH10	973.342	-0.39148	0.019709
DDN	484.222	-0.39138	0.038681
RAP2C	455.915	-0.39127	0.045496
DLGAP5	637.601	-0.39033	0.019612
EPHA3	8103.65	-0.39009	4.7415e-07
EIF2S2	4852.55	-0.38981	4.4354e-06
NUF2	1009.11	-0.38969	0.0090415
TTLL12	2561.55	-0.38861	9.8004e-05
LIN54	689.659	-0.38814	0.022098
IP6K1	1383.85	-0.38806	0.002398
ELOVL5	5035.44	-0.38797	5.2202e-05
IRF2BPL	2152.48	-0.38771	0.00099125
TMEM238	1491.68	-0.38744	0.0041404
ANLN	1781.18	-0.38725	0.00073759
CSNK1G1	561.275	-0.38709	0.035907
HELLS	1139.02	-0.38699	0.0046637
MIPOL1	534.24	-0.38695	0.03245
BUB1B	1264.7	-0.38586	0.0035091
NCAPH	1001.36	-0.38581	0.0050419
INSIG1	1542	-0.38542	0.0013304
C12orf75	723.746	-0.38503	0.028175
UBR7	1231.53	-0.38492	0.0023848
NQO2	789.192	-0.3826	0.019597
NQO1	551.49	-0.38248	0.04368
SEPHS2	3222.91	-0.38243	8.8576e-05
DPYSL2	3130.41	-0.38195	0.00013772
ARHGAP6	1958.15	-0.38168	0.00078788
TRMT1L	781.076	-0.38129	0.021633
NUDT1	794.453	-0.38117	0.022108
VPS35	3726.5	-0.38109	5.6525e-05
TFDP1	2769.59	-0.38076	0.00010241
TACC1	1256.08	-0.38072	0.0029481
ATG13	1517.53	-0.38009	0.0031758
MCM6	1812.55	-0.37992	0.0017551
RBM3	3569.02	-0.37933	0.0026672
THOC3	1547.66	-0.37913	0.0022921
SPTY2D1	816.04	-0.37816	0.013423
LZIC	539.655	-0.37808	0.036039
POLA1	826.009	-0.37763	0.01221
LIN9	729.831	-0.37763	0.022368
TMEM209	1065.33	-0.37698	0.0061888
PLCB1	581.706	-0.3766	0.036566
MYC	6319.93	-0.37659	5.7824e-06
FN3KRP	906.037	-0.37645	0.016291
FZD3	763.509	-0.37551	0.019514
YEATS4	900.491	-0.37527	0.0099456
SLC6A8	1936.49	-0.37489	0.0016536
ACD	622.345	-0.37414	0.029169
RNF11	1743.93	-0.37389	0.0013126
HMGB1	7876.39	-0.37317	1.6404e-06
NCAPD3	2774.98	-0.37289	0.00017219
METTL2B	1170.64	-0.37245	0.0095054
IDH1	7008.08	-0.37226	6.2255e-06
TOP1	2333.76	-0.37197	0.00067049
GZF1	714.5	-0.37196	0.022177
B2M	4402.3	-0.37125	5.6422e-05
DUSP2	1300.41	-0.37123	0.0036518
KIAA0226	540.453	-0.37062	0.041685
NMB	1849.72	-0.37048	0.0045391
LINC00641	542.692	-0.3701	0.040812
SESN2	893.639	-0.37	0.013686
OSTC	2257.24	-0.36937	0.00073208
SLC50A1	1401.78	-0.36924	0.0059168
PRDX6	6701.14	-0.36872	1.7691e-05
RSL24D1	3372.1	-0.36871	0.0005121
NR2F1	860.304	-0.36856	0.01291
ZMAT3	704.504	-0.36819	0.028181
NHLRC2	772.139	-0.36739	0.024797
HBS1L	1424.23	-0.36721	0.0034785
ZMPSTE24	1260.88	-0.36615	0.0040697
KDELR2	5155.02	-0.36536	0.00014577
FLNA	3030.99	-0.36534	0.00015192
PRELID1	2036.89	-0.36484	0.0016787
CDR2L	593.91	-0.36478	0.039703
HJURP	702.709	-0.36431	0.026911
ACTG1	67437.1	-0.36418	0.00011948
ANAPC7	1146.46	-0.36386	0.009137
NHSL1	1523.89	-0.36274	0.016484
RRM1	3445.9	-0.36273	0.0002824
DTD1	1204.84	-0.36241	0.010074
TOR1A	1043.31	-0.36172	0.010159
CCDC85B	1453.54	-0.36102	0.0097624
FASN	39647.4	-0.36101	1.0427e-06
API5	3525.59	-0.36087	9.3144e-05
KATNB1	1083.65	-0.36084	0.0091459
C1orf27	722.448	-0.36082	0.028346
SLC38A2	15767.2	-0.36075	1.2937e-06
SC5D	1047.96	-0.36066	0.009539
THEM6	704.327	-0.36057	0.0303
DDX21	7349.49	-0.36054	4.518e-06
GTPBP2	1238.41	-0.3603	0.0053544
TBL1X	1209.44	-0.35921	0.0058889
FANCI	1777.46	-0.35891	0.0020811
RC3H2	1945.05	-0.35831	0.002973
NEK2	1834.76	-0.3583	0.002043
ALKBH2	866.433	-0.35794	0.020872
ATAD3A	1627.75	-0.3578	0.0025322
EIF1	11441.7	-0.3575	4.3677e-06
CDKN2D	636.096	-0.35719	0.036139
DUT	2519.82	-0.35718	0.00043166
H2AFV	5023.98	-0.35677	2.5641e-05
ROBO1	1044.03	-0.35673	0.021633
POLA2	870.348	-0.3566	0.017269
DIAPH2	915.677	-0.35605	0.020283
ASPH	1447.67	-0.35589	0.0043302
PGM2	1010.66	-0.35559	0.012667
SH3BGRL	902.682	-0.35549	0.019802
LMNB1	4218.59	-0.35507	4.8407e-05
PRNP	1495.5	-0.35441	0.0032925
AP2S1	2830.33	-0.35434	0.00218
RRP9	1186.79	-0.35402	0.0089401
FOXRED2	1763.01	-0.35397	0.0030567
MTHFD1	2776.93	-0.35395	0.00067906
KIF13B	879.203	-0.35342	0.017325
KCTD15	687.762	-0.35332	0.034749
WDHD1	876.76	-0.35259	0.024506
ATP6V0E1	1408.49	-0.35028	0.0071004
POLD1	1389.17	-0.34987	0.004674
PBK	2128.15	-0.34972	0.00097283
POP1	601.399	-0.34935	0.044933
MZT1	1541.7	-0.34858	0.0095321
GTF3C4	1753.64	-0.34849	0.0022677
CLCN2	770.753	-0.34817	0.029139
TMEM160	990.511	-0.34781	0.028235
RMI2	734.332	-0.34726	0.042791
CDCA5	1286.12	-0.34705	0.0096618
SLC6A15	866.25	-0.34689	0.027206
ACO1	985.84	-0.34678	0.040626
CACYBP	4013.81	-0.34672	0.000171
FNTA	946.727	-0.34665	0.016285
SRF	1892.72	-0.34564	0.0025003
C17orf76-AS1	16475.1	-0.34527	0.001883
VANGL1	716.032	-0.34507	0.036486
CIAPIN1	1433.81	-0.34476	0.011502
RNF13	818.339	-0.34464	0.03564
SLTM	912.479	-0.34446	0.032483
DNAJB11	1832.26	-0.34423	0.0023215
TSPAN8	4140.29	-0.34353	0.00035752
RCC2	6054.12	-0.34272	2.9449e-05
TIMELESS	2004.88	-0.34255	0.0023984
EHD1	715.41	-0.34153	0.038737
GFM2	789.186	-0.34083	0.029629
XBP1	3537.03	-0.34027	0.0013304
STAG2	3631.64	-0.34016	0.00043258
TPT1	50415.7	-0.34015	0.00032055
CD46	5186.13	-0.33994	5.4398e-05
ABCF2	2319.65	-0.33968	0.0022113
MAN1A1	748.211	-0.33944	0.044671
LRP11	827.857	-0.33903	0.028508
XPOT	7744.97	-0.33892	4.2937e-05
FARP1	718.094	-0.33863	0.040477
LARS	2699.21	-0.33833	0.00081551
DCP1A	1536.47	-0.33778	0.011359
BCL2L2	756.122	-0.33754	0.046314
POT1	872.406	-0.33745	0.028574
ERAL1	1529.79	-0.33701	0.010263
RUFY1	841.736	-0.33668	0.029139
RNF7	1126.47	-0.33642	0.020558
GMFB	2021.95	-0.33636	0.0020891
ZFP62	1342.13	-0.33617	0.010445
ZNF581	999.114	-0.33508	0.034736
MTFR1	1153.17	-0.33503	0.015368
CNIH	1937.7	-0.33462	0.0049712
CORO1C	1905.31	-0.33438	0.0044045
PPIH	840.828	-0.33394	0.044224
IL6R	753.439	-0.33389	0.041732
MAN2A1	1122.32	-0.33387	0.014119
SPCS1	2836.46	-0.33208	0.0024036
TBC1D1	1039.19	-0.33174	0.020504
TMX1	1036.8	-0.33164	0.026057
GCHFR	1226.96	-0.33155	0.04163
CENPH	1447.06	-0.33138	0.0096447
DNAJC3	2627.07	-0.33092	0.00101
RPL22L1	3731.49	-0.33088	0.00095279
MLST8	1962.65	-0.33022	0.0052203
TIMM44	1922.61	-0.32974	0.0034185
UBALD2	2097.81	-0.32966	0.0024139
TYW1	795.764	-0.32948	0.035889
PPIB	4206.8	-0.32878	0.0052392
TMX3	1274.75	-0.32795	0.012505
CCDC47	3182.35	-0.32777	0.0009649
SEL1L3	1104.34	-0.32752	0.017587
POLR1E	844.994	-0.3274	0.03596
ZNF217	1484.79	-0.32712	0.0097624
HDGF	12912	-0.32649	1.6939e-05
IRF6	1148.96	-0.32635	0.017501
PDIA6	4575.72	-0.32612	0.00146
BCL7C	949.251	-0.32569	0.033008
RPA1	3727.67	-0.32431	0.00053265
PTTG1	1151.31	-0.3243	0.019375
SEC63	1780.51	-0.32399	0.0051238
BUB3	2383.31	-0.32373	0.0023401
ALYREF	2204.43	-0.32371	0.0056624
KLK3	1046.02	-0.32306	0.028508
MARS	4479.1	-0.32197	0.0018361
