## supplemental Table 2 for "A cryptic transactivation domain of EZH2 binds AR and AR’s splice variant promoting oncogene activation and tumorous transformation"

### Sheet: Supplementary Tables 2
Supplementary Table 2. A list of the 130 genes significantly co-upregulated by full-length AR (AR-FL), AR-V7 and EZH2 in 22Rv1 CRPC cells, as determined by RNA-seq after KD of each gene (shAR-FL, or shAR-V7 or shEZH2) relative to mock (shEV; n= 2 biological replicate per group).
GeneName	shAR-FL vs shEV	shAR-V7 vs shEV	shEZH2 vs shEV
RAP1GAP	-2.37	-1.02	-1.5723
RELN	-1.78	-0.87	-1.4359
ALB	-2.09	-1.83	-1.3866
ITPR3	-1.41	-0.94	-1.3227
SQLE	-1.05	-1.04	-1.2451
CDCA7	-1.96	-1.08	-1.1354
DERL3	-1.74	-0.71	-1.0484
SREBF2	-2.28	-1.22	-1.0407
HIPK3	-1.35	-0.71	-1.0305
DHRS2	-2.75	-1.91	-1.0078
TYMS	-0.79	-1.04	-0.99279
RAD51	-2.15	-0.79	-0.99142
FGF13	-1.51	-0.75	-0.94557
A1CF	-3.18	-1.48	-0.93993
CASP2	-0.93	-0.83	-0.88611
SFXN2	-1.13	-0.72	-0.85954
MCM10	-1.9	-1.1	-0.85269
DHCR24	-1.84	-1.17	-0.84329
CDC45	-1.47	-0.82	-0.83353
RRM2	-1.74	-1.25	-0.82862
CAPN5	-1.56	-1.63	-0.82655
MUC13	-1.33	-1.08	-0.81828
CEP55	-1.56	-1.33	-0.79661
AGFG1	-0.94	-0.9	-0.79515
SNTB1	-1.57	-0.67	-0.77412
RPS6KA3	-1.28	-1.52	-0.7592
ADAM9	-0.76	-0.72	-0.75833
SPATA13	-2.37	-1.45	-0.74465
SMPDL3A	-1.51	-1.22	-0.74408
FAM111B	-1.79	-0.98	-0.74117
TK1	-1.83	-0.77	-0.73859
BICC1	-1.66	-1.24	-0.73129
CDC6	-1.89	-0.97	-0.73049
PRSS41	-1.21	-0.83	-0.72747
IDI1	-1.03	-0.81	-0.72273
EGFR	-2.27	-0.93	-0.71872
TMPRSS2	-2.95	-1.88	-0.71033
FBLN1	-1.34	-0.61	-0.7084
TRIM36	-0.89	-0.92	-0.7067
TUBB2B	-0.67	-0.6	-0.68829
DDC	-4.25	-2.21	-0.67474
FADS1	-0.97	-1.64	-0.66873
ACSS1	-1.98	-1.53	-0.66814
TMEM144	-1.37	-1.73	-0.6678
GINS2	-1.3	-1.07	-0.66699
RASSF3	-2.29	-1.06	-0.66232
C5	-2.25	-1.19	-0.62616
ADRA2A	-1.96	-0.98	-0.62535
PDIA4	-1.1	-0.91	-0.62299
STK39	-1.53	-0.7	-0.61127
MGLL	-0.71	-0.62	-0.60955
WDR76	-1.64	-0.99	-0.60667
TUBA4A	-1.19	-0.63	-0.59785
TPM1	-0.61	-2.19	-0.59355
COL14A1	-1.43	-0.79	-0.59222
E2F8	-1.25	-0.87	-0.59142
UGT2B15	-3.26	-1.35	-0.59015
GRB10	-1.44	-0.59	-0.57995
TMEM159	-0.93	-0.62	-0.56871
ATF5	-3.29	-2.06	-0.56736
PBLD	-3.05	-2.17	-0.56615
BIRC5	-0.97	-1.01	-0.56061
DHFR	-1.18	-1.08	-0.55633
MAOA	-1.89	-1.49	-0.55039
IL17RB	-1.4	-0.77	-0.54827
CLCN5	-1.94	-1.72	-0.54776
GSG2	-1.57	-0.84	-0.54701
ACSM3	-2.74	-0.77	-0.54381
MYO1A	-4	-0.78	-0.5389
PRIM1	-1.11	-0.91	-0.53748
GNG4	-1.99	-0.92	-0.5305
MCM2	-1.44	-0.62	-0.52876
NUFIP2	-0.6	-0.63	-0.52835
RFC4	-1.04	-0.77	-0.527
SEPN1	-1.37	-1.49	-0.52398
BRCA1	-1.01	-0.79	-0.52161
TPRG1L	-1.06	-0.87	-0.51798
C11orf92	-3.27	-1.02	-0.51052
BLM	-1.92	-0.59	-0.51047
DHRS3	-2.9	-0.69	-0.50973
MTSS1	-1.33	-0.84	-0.50866
FOXM1	-1.78	-0.64	-0.50033
GINS4	-0.98	-0.74	-0.4932
E2F1	-1.48	-1.41	-0.49042
LAD1	-2.16	-0.66	-0.48491
KIAA0101	-1.72	-1.17	-0.48428
PRPS2	-1.54	-0.6	-0.47698
CENPV	-0.79	-0.74	-0.47412
RAD51AP1	-1.67	-1.11	-0.47344
SKA3	-1.82	-1.01	-0.47233
CDK2	-0.97	-0.61	-0.4653
UHRF1	-1.99	-0.85	-0.46306
MID1IP1	-2.2	-0.71	-0.45555
DTL	-1.47	-0.72	-0.45471
HNF4G	-1.61	-0.61	-0.45414
TCOF1	-0.98	-0.65	-0.45021
RIMS3	-1.98	-1.56	-0.44939
BRIP1	-1.79	-0.85	-0.44254
DIAPH3	-1.53	-0.63	-0.44026
EMP2	-1.89	-1.28	-0.43902
SEL1L	-0.61	-1.01	-0.43851
ESCO2	-1.61	-0.92	-0.42901
PRC1	-1.17	-1.25	-0.4263
TUBB	-0.72	-0.67	-0.42375
CHKA	-0.97	-0.67	-0.41923
LBR	-0.6	-0.63	-0.41478
GINS1	-1.56	-1.03	-0.4122
FEN1	-0.86	-0.59	-0.40823
RFC2	-0.87	-0.72	-0.40756
MYBL2	-1.73	-1.02	-0.40749
CKAP2L	-1.2	-0.59	-0.40705
UNC13A	-0.91	-0.71	-0.39954
TUBA1B	-1.29	-0.68	-0.39707
DDN	-0.96	-0.8	-0.39138
DLGAP5	-1.19	-0.66	-0.39033
NCAPH	-1.34	-0.62	-0.38581
TACC1	-0.74	-1.28	-0.38072
HMGB1	-0.75	-0.71	-0.37317
IDH1	-1.21	-0.84	-0.37226
FASN	-0.8	-0.61	-0.36101
FANCI	-1.31	-0.89	-0.35891
POLA2	-0.71	-0.78	-0.3566
LMNB1	-0.87	-0.82	-0.35507
PBK	-1.2	-0.75	-0.34972
CDCA5	-1.16	-0.7	-0.34705
SRF	-1.18	-0.69	-0.34564
VANGL1	-1.11	-0.98	-0.34507
TIMELESS	-0.85	-1.1	-0.34255
CORO1C	-0.98	-0.68	-0.33438
KLK3	-5.99	-2.38	-0.32306
