## supplemental Table 4 for "A cryptic transactivation domain of EZH2 binds AR and AR’s splice variant promoting oncogene activation and tumorous transformation"

### Sheet: Sheet1
Supplementary Table 4. Sequence information for primers used in this study.
Gene	Forward (5’-3’)	Reverse (5’-3’)
Oligo for RT-PCR (human)
PRC1	TGTTGCCAGCACCTATTCTG	CTTCTCAGGACTGGATGTTGG
CDK2	TTTTGGAGTCCCTGTTCGTAC	CGAGTCACCATCTCAGCAAAG
PDIA4	GTGTCAAACGATGCTAAGCG	GCAAAGGTGTACTCAGGGAAG
TMPRSS2	GGAGTGTACGGGAATGTGATG	CCAGCCCCATTGTTTTCTTG
HMGB1	TATGGCAAAAGCGGACAAGG	CTTCGCAACATCACCAATGGA
ITPR3	GACTAAGCAGGACAAGGAGAAG	ACACTGCCATACTTCACGAC
EGFR	GCAACAGAGGTGAAAACAGC	ACTTGTCCACGCATTCCC
TPRG1L	ACGCAGTAGACACCATTTCC	TCGAATCCCAAAACCTTCTCG
LBR	AAAGGACTTGGAGTTTGGAGG	CATACAAAGCTGGCAAAGGAG
MYBL2	TGTGGATGAGGATGTGAAGC	TGAGGCTGGAAGAGTTTGAAG
CORO1C	GAGATGGACACTAGCAATGGG	AATGTGTTGAGGTAGTGGACG
AR	CCAGGGACCATGTTTTGCC	CGAAGACGACAAGATGGACAA
ARV7	CTACTCCGGACCTTACGGGGACATGCG	TGCCAACCCGGAATTTTTCTCCC
Oligo for ChIP-qPCR (human)
PRC1-promoter-1	GGCGGGGAGGGAGTTGAG	CGAGGGAAACTAGGCGCTAACTT
PRC1-promoter-2	AGCTACCTCATCGGAGCGC	CAGCCGGGACTCAGGGAAG
CDK2-promoter-1	AGGGAAACGCGGGAAGCA	TCGCTCTTGTCAATTTGGCCAAC
CDK2-promoter-2	TCCTCGGCCCCCGAGAG	TCCATGAAGCGCCAGCGA
PDIA4-promoter-1	CTCCGAGCCCTAACGTGAGG	CCCCGCTCTCCCTCTTGG
PDIA4-promoter-2	TACGCCTCGGGGCGC	CCAAGTTCGGCCGCAGG
CORO1C-enhancer	TCCCACCATTCTCTGAGCCAC	CATATATGGCCATCAGAGCGCTG
MYBL2-enhancer	CTGGTTAGAGCCCCAGAGCC	GGGGCATCGCGGGAGTC
Oligo for constructing plasmids
pcDNA-3.1-Flag-AR	cgGCTAGCATGGATTACAAGGATGACGACGATAAGgaagtgcagttagggctgg	cgGGATCCtcactgggtgtggaaatagatggg
pcDNA-3.1-Flag-AR(1-180)	cgGCTAGCATGGATTACAAGGATGACGACGATAAGgaagtgcagttagggctgg	cgGGATCCTTAgtcagcggagcagctgcttaa
pcDNA-3.1-Flag-AR(181-320)	cgGCTAGCATGGATTACAAGGATGACGACGATAAGcttaaagacatcctgagcgaggcc	cgGGATCCTTAtagccctttggtgtaacctccctt
pcDNA-3.1-Flag-AR(321-503)	cgGCTAGCATGGATTACAAGGATGACGACGATAAGgaaggcgagagcctaggctg	cgGGATCCTTAccacacatcaggtgcggtgaa
Oligo for mutation
EZH2-ΔSET	gtattcagcggggctccaaatacagccaggctgatgccct	agggcatcagcctggctgtatttggagccccgctgaatac
